# Beyond Acoustic Cues: Olfactory-Mediated Avoidance of Bats by Crickets

**DOI:** 10.64898/2026.03.24.714006

**Authors:** Yannan Li, Wenhao Zhang, Jiaqi Wei, Hanhong Xu, Jiang Feng, Aiqing Lin

**Author notes:** For correspondence (AL); (JF).

## Abstract

The evolutionary arms race between insectivorous bats and their insect prey is a classic paradigm of acoustic predation and evasion, with insects having evolved sophisticated auditory countermeasures. Both bats and insects also rely heavily on olfaction for key behaviors, such as social communication. Moreover, predator-derived odors are well-established as risk cues in many other predator–prey systems. However, whether olfaction plays a role in the bat–insect arms race remains unknown. Here, we unveil a previously unknown olfactory dimension to this interaction. We demonstrated that the body odor of the insectivorous bat *Scotophilus kuhlii* triggered robust avoidance and electrophysiological antennal responses in a common cricket prey, *Loxoblemmus equestris*. We identified limonene as a behaviorally active volatile in bat odor that elicited electrophysiological responses in cricket antennae and was sufficient to elicit avoidance in crickets. Field experiments confirmed that limonene exposure reduced cricket calling activity, demonstrating the ecological relevance of this cue. Our findings establish that insects can detect and initiate avoidance of phylogenetically distant vertebrate predators via olfaction, a process that could be mediated by the elemental perception of individual odor compounds. This work broadens the sensory framework of a classic predator–prey system, and highlights olfactory eavesdropping as a functional strategy in phylogenetically distant predator–prey systems.
