## Supplementary Table 4 for "Beyond Acoustic Cues: Olfactory-Mediated Avoidance of Bats by Crickets"

### Sheet: Sheet1
Supplementary Table 4. Volatile compounds identified from the body odor of Scotophilus kuhlii by GC–MS analysis. Compounds are listed with their CAS registry numbers, retention times, corrected peak areas, relative abundances, mass spectral match factors, reverse match factors, verification database, and electroantennographic detection (EAD) activity.
Compound ID	CAS Registry Number	Compound	Retention Time (min)	Corrected peak area	Relative abundance (%)	Match Factor (MF)	Reverse Match Factor (RMF)	Verified by	EAD Active
1	1071-26-7	2,2-dimethylheptane	7.869	349032	0.09721	616	704	NIST 2017	Yes
2	5989-54-8	(–)-limonene	8.394	174123	0.0485	777	796	NIST 2017	Yes
3	1120-21-4	undecane	9.605	540679	0.15059	851	870	NIST 2017	No
4	62108-25-2	2,6,7-trimethyldecane	11.186	738261	0.20562	887	894	NIST 2017	No
5	629-62-9	pentadecane	15.266	1154666	0.3216	836	869	NIST 2017	No
6	544-76-3	hexadecane	17.598	633622	0.17648	877	878	NIST 2017	No
