## Supplementary Table 5 for "Beyond Acoustic Cues: Olfactory-Mediated Avoidance of Bats by Crickets"

### Sheet: Sheet1
Supplementary Table 5. Volatile compounds identified from bat feces, hair, and secretions using HS-SPME-GC–MS analysis. Compounds are listed with their CAS registry numbers, retention times, retention indices, quantitative and qualitative ions, molecular weights, molecular formulas, chemical classes, and relative signal intensities detected in different sample types.
Index	CAS Registry Number	Retention Time (min)	NIST Retention Index (RI)	Quantitative ion	Qualitative ion	Molecular weight (Da)	Formula	Compounds	Class I	hair2	hair3	hair4	hair5	hair6	hair7	hair8	hair9	hair10	secretions2	secretions3	secretions4	secretions5	secretions6	secretions7	secretions8	secretions9	secretions10	feces2	feces3	feces4	feces5	feces6	feces7	feces8	feces9	feces10	black1	black2
AMW1592	579-07-7	-	1264.0000	105	77	148.052	C9H8O2	1,2-Propanedione, 1-phenyl-	Ketone	0	0	0	0	0	0	0	0	0	0	0	0	0	0	0	0	0	0	4478.12	7683.7	2285.26	5035.32	17999.7	12850.6	9602.18	9542.18	0	0	0
AMW0051	1000305-39-2	-	1265.0000	120	79	164.12	C11H16O	Tricyclo[7.1.0.0[1,3]]decane-2-carbaldehyde	Aldehyde	0	0	0	0	0	0	0	0	0	0	0	0	0	0	0	0	0	0	1473.74	2324.78	1332.08	1259.37	5825.55	4029.65	2193.11	2264.74	0	0	0
AMW1179	3522-94-9	-	767.0000	57	56	128.157	C9H20	Hexane, 2,2,5-trimethyl-	Hydrocarbons	895612	728341	961091	1.13728e+06	584517	930112	1.44252e+06	641315	1.5774e+06	968021	1.06548e+06	807559	799546	1.38755e+06	1.28618e+06	1.33357e+06	1.38894e+06	1.42326e+06	46480.1	40525.2	56455.4	47250.6	15481.6	11897.5	30244.5	19111.8	201318	0	0
AMW1458	5362-50-5	-	791.0000	41	69	98.073	C6H10O	4-methyl-3-Pentenal	Aldehyde	0	0	0	0	0	0	0	0	0	0	0	0	0	0	0	0	0	0	0	24664.2	15169.9	0	0	4861.46	26414.6	9963.66	0	0	0
AMW0436	112-92-5	-	2082	83	97	270.292	C18H38O	1-Octadecanol	Alcohol	17111.1	16287.1	28193	33277.6	47938.9	0	14069.4	36571.8	11873.4	0	0	0	0	0	0	0	0	0	6647.45	5489.26	78318.7	2778.79	639.188	4682.92	3097.2	2041.66	0	0	0
AMW1493	544-35-4	-	2193.0000	67	81	308.272	C20H36O2	Linoleic acid ethyl ester	Ester	0	0	0	0	0	0	0	0	0	0	0	0	0	0	0	0	0	0	0	0	2820.39	0	0	213.7	476.914	90.479	666.012	0	0
AMW0045	1000282-21-7	-	1141.0000	83	70	170.131	C10H18O2	Cyclobutanecarboxylic acid, 3-methylbutyl ester	Ester	58130.8	41077.3	31331.9	30874.8	30497.7	57781.5	50471.4	54455.5	57882.9	68941.4	30842.1	37683.1	65817.9	29957.7	0	83495.8	0	27954.8	1380.03	774.905	0	2568.9	508.638	281.838	0	530.367	0	0	0
AMW0945	22882-95-7	-	2228.0000	67	43	322.287	C21H38O2	Isopropyl linoleate	Ester	15318.3	0	19032.7	52299.4	40080.7	0	25508.9	56128.8	20891	0	0	0	0	0	0	0	0	0	3610.72	8378.7	146164	1023.44	2105.01	8997.51	24313.6	9237.38	0	0	0
AMW0578	13679-41-9	-	1216.0000	144	115	144.058	C10H8O	3-phenyl-Furan	Heterocyclic compound	0	0	0	0	0	0	0	0	0	0	0	0	0	0	0	0	0	0	0	1266.51	1611.76	4303.8	319.555	758.901	1774.31	845.197	5848.07	0	0
AMW0511	123-29-5	-	1282	88	101	186.162	C11H22O2	Nonanoic acid, ethyl ester	Ester	3261.83	4941.43	14858.6	7795.11	5662.98	0	8518.69	7509.08	6368.2	0	0	0	0	0	0	0	0	0	2356.02	12454.1	7269.23	32376.5	15327.9	24851.2	9875.92	71042.8	21631.3	0	0
AMW1994	7379-12-6	-	789.0000	71	114	114.104	C7H14O	2-methyl-3-Hexanone	Ketone	0	0	0	0	0	0	0	0	0	0	0	0	0	0	0	0	0	0	0	25831	33849.8	0	0	5091.87	17119.7	14814.4	0	0	0
AMW2149	82253-11-0	-	1522.0000	135	93	206.203	C15H26	7-Octylidenebicyclo[4.1.0]heptane	Terpenoids	0	0	0	0	0	0	0	0	0	0	0	0	0	0	0	0	0	0	0	5298.89	878.902	1787.81	239.736	3243.55	1412.95	6338.81	5385.86	0	0
AMW0626	1453-24-3	-	891.0000	81	67	110.11	C8H14	1-ethyl-Cyclohexene	Hydrocarbons	101262	63053.9	58725	76841.5	103742	104094	51656.8	107566	47375	0	0	0	0	0	0	0	0	0	0	21332.4	12125	14079.9	3592.46	8929.08	26880.5	6508.12	23137.4	0	0
AMW0371	111-06-8	-	2177.0000	56	57	312.303	C20H40O2	Hexadecanoic acid, butyl ester	Ester	0	0	0	0	0	0	0	0	0	0	0	0	0	0	0	0	0	0	0	652.522	3786.45	0	145.158	164.813	797.902	242.301	0	0	0
AMW1194	36566-80-0	-	670.0000	81	96	96.094	C7H12	2-methyl-3-Hexyne	Hydrocarbons	0	0	0	0	0	0	0	0	0	0	0	0	0	0	0	0	0	0	225247	18081.9	3380.05	33620.9	19210.2	28067.3	85734.6	52795.8	6801.97	0	0
AMW2063	75-97-8	-	669.0000	57	41	100.089	C6H12O	3,3-dimethyl-2-Butanone	Ketone	0	0	0	0	0	0	0	0	0	0	0	0	0	0	0	0	0	0	7257.84	128974	0	279748	190577	80718.7	108335	0	702764	0	0
AMW2061	75873-00-6	-	987.0000	55	67	138.141	C10H18	1-methyl-3-(2-methyl-2-propenyl)-Cyclopentane	Hydrocarbons	0	0	0	0	0	0	0	0	0	0	0	0	0	0	0	0	0	0	104760	0	0	16019.7	0	8235.86	36896.8	20936.7	0	0	0
AMW2216	926-82-9	4.848	788.0000	57	41	128.157	C9H20	3,5-dimethyl-Heptane	Hydrocarbons	0	0	0	0	0	0	0	0	0	0	0	0	0	0	0	0	0	0	12064.3	18912	25912.4	23702.5	0	2317.48	16009.7	11386.2	0	0	0
AMW0031	1000195-03-3	-	847.0000	124	109	124.125	C9H16	6,6-Dimethylhepta-2,4-diene	Hydrocarbons	0	0	0	0	0	0	0	0	0	0	0	0	0	0	0	0	0	0	919.032	535.962	3125.85	4609.12	302.005	94.1104	1237.33	726.389	2089.53	0	0
AMW0551	13126-39-1	-	2179	97	69	282.256	C18H34O2	cis-13-Octadecenoic acid	Acid	0	0	0	0	0	0	0	0	0	0	0	0	0	0	0	0	0	0	0	970.107	6783.95	0	186.074	370.455	1268.47	408.064	0	0	0
AMW0970	2408-37-9	-	1086.0000	82	56	140.12	C9H16O	Cyclohexanone, 2,2,6-trimethyl-	Ketone	0	0	0	0	0	0	0	0	0	0	0	0	0	0	0	0	0	0	10647.6	5383.84	105151	12265.8	11011.8	8865.23	12884.1	4906.06	29301.1	0	0
AMW1536	55764-23-3	-	968	41	70	128.03	C6H8OS	2,5-Dimethylfuran-3-thiol	Heterocyclic compound	0	0	0	0	0	0	0	0	0	0	0	0	13054.3	6075.89	4439.75	12351.7	5388.6	0	3798.78	14723.9	8533.41	9741.84	4275.86	316.609	1304.21	959.134	17649.3	0	0
AMW0886	20651-30-3	-	1366.0000	156	55	156.036	C6H8N2OS	5-methyl-2-(methylthio)-4(1H)-Pyrimidinone	Heterocyclic compound	0	1394.3	10595.1	0	1475.64	5935.24	0	0	11525.2	0	2137.33	5997.18	0	6390.55	7247.64	0	0	8234.5	156.318	489.69	406.749	1251.68	333.32	264.3	164.206	396.597	577.943	0	0
AMW0077	1000331-25-9	-	1507.0000	137	119	206.131	C13H18O2	3-Methylbenzoic acid, 2-methylbutyl ester	Ester	9772.46	0	8616.19	8508.17	6576.65	8824.41	0	11038	0	0	0	0	0	0	0	0	0	0	0	2253.66	464.172	951.756	251.946	272.338	181.471	855.946	0	0	0
AMW0973	2423-10-1	-	2007.0000	55	41	266.261	C18H34O	9-Octadecenal, (Z)-	Aldehyde	0	17986.8	0	7144.35	10770.7	5809.68	8539.42	4153.71	0	14242.2	6055.77	7867.12	14883.3	14648.5	8322.37	12510.8	12034	7534.81	2994.74	1293.24	1061.65	2575.18	408.159	389.038	423.258	178.9	0	0	0
AMW1443	526-75-0	-	1127.0000	107	122	122.073	C8H10O	2,3-dimethyl-Phenol	Phenol	0	0	0	0	0	0	0	0	0	0	18135.7	22378.9	0	23433.5	18497.8	0	0	21618.7	0	0	0	0	0	0	0	0	0	0	0
AMW1858	638-67-5	-	2307.0000	57	43	324.376	C23H48	Tricosane	Hydrocarbons	24216.6	30675	43840.3	83504	96861.3	53310.2	43633.8	59966.6	44426.8	81721.6	14877.8	29461.4	48551.3	51703.8	46592.6	0	12391.3	8921.97	3025.07	22765.8	102716	4774.7	3193.17	12546.8	24831.7	8987.99	1483.93	0	0
AMW2203	91-64-5	-	1374.0000	146	118	146.037	C9H6O2	Coumarin	Heterocyclic compound	0	0	0	0	0	0	0	0	0	0	0	0	0	0	0	0	0	0	123.166	755.949	0	0	142.774	263.849	735.792	481.244	1395.98	0	0
AMW0621	143708-29-6	-	1259.0000	138	109	138.079	C7H10N2O	3-Amino-4,6-dimethylpyridone-2(1H)	Heterocyclic compound	7963.6	0	11206.3	8001.37	11728.8	0	15912.2	8106.51	0	0	0	0	0	0	0	0	0	0	1571.6	878.902	1317.45	1810.69	1894.53	1912.19	1331.29	1444.53	0	0	0
AMW0860	201008-71-1	-	1288.0000	55	41	124.064	C6H8N2O	3,5-Dimethyl-1H-pyrazole-4-carbaldehyde	Heterocyclic compound	0	0	0	0	0	0	0	0	0	0	0	0	0	0	0	0	0	0	2297.42	2714.92	2701.67	1850.31	1647.35	1045.49	1204.97	1843.1	5481.7	0	0
AMW1693	608-27-5	-	1352.0000	161	163	160.98	C6H5Cl2N	2,3-dichloro-Benzenamine	Amine	1374.17	5854.91	4208.17	3851.37	4754.35	3861.94	5994.83	7000.03	4130.76	21392.1	14954.7	24521.6	26324.7	16639.6	32697.6	51994.8	14636.8	7783.05	180.341	29811.4	1423.36	18375.7	1341.6	36580.8	6562.83	46668.5	7222.13	0	0
AMW1355	483-76-1	-	1469.0000	161	134	204.188	C15H24	Naphthalene, 1,2,3,5,6,8a-hexahydro-4,7-dimethyl-1-(1-methylethyl)-, (1S-cis)-	Terpenoids	0	0	0	0	0	0	0	0	0	0	0	0	0	0	0	0	0	0	0	0	552.485	2505.13	0	7378.23	3416.21	12912.1	0	0	0
AMW1603	586-62-9	-	1052.0000	93	121	136.125	C10H16	Cyclohexene, 1-methyl-4-(1-methylethylidene)-	Terpenoids	0	0	0	0	0	0	0	0	0	0	0	0	0	0	0	0	0	0	544284	7526.24	0	60016.4	1001.68	50208.7	193232	104318	0	0	0
AMW1844	6373-46-2	-	1854.0000	108	199	199.1	C13H13NO	4-Benzyloxyaniline	Amine	49298	87408.8	53930.7	23516	31255.6	40027.5	19078.2	40932.1	20620.1	55968.2	51402.9	53745.5	50180.9	44911.2	22141.1	58546.2	19683.8	12996.3	17680.9	4130.34	3293.71	3593.94	1336.12	506.854	911.416	0	3081.38	0	0
AMW1278	42739-26-4	-	990.0000	95	67	138.068	C8H10O2	Sorbic acid vinyl ester	Ester	38923.6	57908.4	58361.4	57012.1	100522	0	52128.9	0	0	48832.7	39183.7	0	88822.9	0	68883.7	0	0	38291.9	9338.87	36998.6	17420	23713.8	6597.75	11259.4	54623.5	12752.1	45048.7	0	0
AMW0048	1000285-43-6	-	1564.0000	93	69	222.198	C15H26O	Nerolidol 2	Terpenoids	19084	26305.8	29880.7	30748.5	25615.5	0	26210.1	54774.5	0	9469.95	13368.5	0	0	0	11923.5	33067.2	29617.6	15179.4	3835.06	1317.75	1678.41	68324.8	798.107	112487	16480.9	188695	3451.67	0	0
AMW0190	103-45-7	-	1259.0000	104	43	164.084	C10H12O2	Acetic acid, 2-phenylethyl ester	Ester	0	0	0	0	0	0	0	0	0	0	0	0	0	0	0	0	0	0	713.265	856.311	619.74	0	1025.3	655.345	0	497.368	0	0	0
AMW1823	629-62-9	18.317	1512.0000	57	43	212.25	C15H32	Pentadecane	Hydrocarbons	0	0	0	0	0	0	0	0	0	0	0	0	0	0	0	0	0	0	5021.89	21857.4	3493.71	7475.96	2079.21	1504.68	3910.35	6129.23	0	0	0
AMW1951	706-14-9	-	1383.0000	85	29	170.131	C10H18O2	2(3H)-Furanone, 5-hexyldihydro-	Ester	0	0	0	0	0	0	0	0	0	0	0	0	0	0	0	0	0	0	2988.34	22954.3	5709.8	6884.38	31862.7	13171.3	2033.82	12247.2	0	0	0
AMW0969	24070-77-7	-	849.0000	57	67	100.089	C6H12O	2-methyl-Cyclopentanol	Alcohol	0	0	0	0	0	0	0	0	0	0	0	0	0	0	0	0	0	0	80942.4	35726.1	0	70152.4	8239.41	49541.6	238490	67686.1	0	0	0
AMW0236	106-28-5	-	1710.0000	41	69	222.198	C15H26O	trans-Farnesol	Terpenoids	23153.9	26326.4	19916.4	20319.8	33313.5	18395.6	15038.7	25977.8	0	11970.5	12101.4	14928.7	21936.3	9851.23	10810.3	0	5107.92	12436.4	1106.02	1473.36	1253.7	1283.8	581.712	342.061	737.373	160.698	0	0	0
AMW1831	629-94-7	-	2109.0000	57	71	296.344	C21H44	Heneicosane	Hydrocarbons	37100.3	37179.2	61798.4	72196.9	92260.3	35981.6	43674.4	70146.4	29161.7	31707.1	14579.6	20155.4	30776.7	45625	12663.1	34756.5	17664.2	8982.01	15710.2	13793.4	200656	5468.83	1497.42	11112.1	6819.38	5206.58	797.049	0	0
AMW1566	56606-79-2	-	1141.0000	70	55	154.136	C10H18O	1-Decen-3-one	Ketone	87434.6	97891	67837.9	54183.6	61352.9	91674	76638	92285.5	89387.5	127901	100657	209520	188560	104602	84535.1	92149.5	146045	163392	2463.87	1706.34	2251.16	2658.88	701.41	0	659.837	0	0	0	0
AMW0193	103-70-8	-	1181.0000	121	93	121.053	C7H7NO	Formamide, N-phenyl-	Aromatics	60253.1	35611.3	9196.92	3220.69	0	6272.78	0	7402.83	5611.28	77213.8	22273.2	3586.84	8265.78	4256.42	0	0	3198.25	0	3357.37	686.418	0	452.376	62.8342	54.8609	0	110.942	0	0	0
AMW2189	89-72-5	-	1248.0000	121	150	150.104	C10H14O	Phenol, 2-(1-methylpropyl)-	Phenol	0	0	0	0	0	0	0	0	0	0	0	0	0	0	0	0	0	0	0	7463.9	9238.79	7439.54	7831.16	4864.93	5517.95	4277.66	19296.3	0	0
AMW0481	120057-35-4	-	1293.0000	124	96	167.167	C11H21N	(5R,8aR)-5-Propyloctahydroindolizine	Heterocyclic compound	0	0	0	0	0	0	0	0	0	0	0	0	0	0	0	0	0	0	7992.89	11194.3	9987.77	4547.47	19262.6	18558.6	1047.56	16896.3	13527.5	0	0
AMW2088	7667-55-2	-	903.0000	55	69	126.141	C9H18	(1.alpha.,2.alpha.,3.beta.)-1,2,3-trimethyl-Cyclohexane	Hydrocarbons	134527	89591.9	130678	85961.5	130098	126737	64343.7	112231	46540	0	0	0	0	0	0	0	0	0	2126.89	31127	18486.9	23681.6	4694.86	11805.8	36639.6	9719.65	27087.3	0	0
AMW0955	23578-51-0	-	1057.0000	67	79	126.104	C8H14O	2,7-Octadien-1-ol	Alcohol	0	0	0	0	0	0	0	0	0	0	0	0	0	0	0	0	0	0	909341	9631.76	0	136534	1321.75	76384.3	290522	166365	0	0	0
AMW0100	1000372-80-7	-	996.0000	73	57	160.11	C8H16O3	sec-Butyl propyl carbonate	Ester	0	0	0	0	0	0	0	0	0	0	0	0	0	0	0	0	0	0	0	2872.92	2103.84	603.696	694.56	952.779	4024.58	1095.57	2234.75	0	0
AMW1903	67801-33-6	-	1093.0000	58	43	172.146	C10H20O2	2-Nonanone, 3-(hydroxymethyl)-	Ketone	0	0	0	0	0	0	0	0	0	32794	33516.3	49206.9	49124.9	0	28147.8	0	0	38347.6	28280.8	16892.1	19601.2	22084.9	41320.5	6116.31	129902	5809.08	19674.5	0	0
AMW1014	2579-04-6	-	1719.0000	55	41	238.266	C17H34	8-Heptadecene	Hydrocarbons	47752.9	45632.1	36390.4	33117.2	53239.8	0	0	54572.1	40880.2	25069.7	22709.7	22707.6	34496.4	22296	10183.1	41185.7	10615.9	18162.4	1785.91	2497.09	1729.27	1939.11	1150.25	417.89	830.138	300.671	0	0	0
AMW2182	876-20-0	-	1326.0000	135	150	150.104	C10H14O	2,5-Diethylphenol	Phenol	0	0	0	0	0	0	0	0	0	0	68119	16367.6	41603.8	0	21424	0	8046.25	0	1534.01	3209.51	32435.5	12831	0	1756.97	3466.42	6371.19	64624.3	0	0
AMW1184	35488-00-7	-	986.0000	111	42	111.068	C6H9NO	4(1H)-Pyridinone, 2,3-dihydro-1-methyl-	Heterocyclic compound	0	0	0	0	0	0	0	0	0	0	0	0	0	0	0	0	0	0	3566.36	6017.06	10748.6	11601.7	3776.42	4241.25	9511.78	5367.44	30882.1	0	0
AMW1118	3168-90-9	-	996.0000	109	79	124.089	C8H12O	Ethanone, 1-(2-methyl-1-cyclopenten-1-yl)-	Ketone	0	0	0	0	0	0	0	0	0	48044.1	42628	60494.4	51687.6	52816.5	0	52156.3	32677.8	27608.9	2256.55	5416.96	3561.95	4135.89	1055.93	1375.91	6054.52	2239.97	7054.63	0	0
AMW0846	19428-99-0	-	1403.0000	67	54	164.157	C12H20	1,5-Cyclododecadiene, (E,Z)-	Hydrocarbons	0	0	0	0	0	0	0	0	0	0	0	0	0	0	0	0	0	0	1282.84	0	0	9436.97	0	5124.35	1132.23	1624.27	0	0	0
AMW0601	141-22-0	-	2337.0000	55	98	298.251	C18H34O3	Ricinoleic acid	Ester	7824.47	9797.23	0	16660.3	30419	17780.2	7499.46	15182.3	6706.79	20595.2	7788.47	0	0	16081.6	12131.5	43385.8	8601.29	2345.55	950.268	5732.7	23887.7	812.366	841.436	3160.95	6755.82	2209.1	0	0	0
AMW0780	1731-86-8	-	1381.0000	74	87	200.178	C12H24O2	Undecanoic acid, methyl ester	Ester	10440.9	13213.4	11970.3	19661.9	13946.9	22229.6	26920.8	14790.9	30317.4	0	10240.2	9066.32	0	3929.23	0	0	10356.1	9136.44	170.845	0	252.263	628.089	91.8896	76.7329	258.756	0	544.611	0	0
AMW1317	4536-23-6	-	1042	74	43	130.099	C7H14O2	2-methyl-Hexanoic acid	Acid	0	0	0	0	0	0	0	0	0	0	0	0	0	0	0	0	0	0	0	2542.09	3420.21	7236.55	2642.21	2527.58	2704.86	685.568	6028.01	0	0
AMW1655	592-84-7	-	783.0000	56	41	102.068	C5H10O2	Formic acid butyl ester	Ester	0	0	0	0	0	0	0	0	0	0	0	0	0	0	0	0	0	0	12763.4	29768.3	35611.6	27056.3	0	7222.59	43813.9	20993.3	0	0	0
AMW0134	1000461-04-5	-	1522.0000	147	119	208.023	C7H12O3S2	Ethyl {[(ethylthio)carbonyl]thio}acetate	Ester	0	0	0	0	0	0	0	0	0	0	0	0	0	0	0	0	0	0	2580.2	7513.4	1801.27	1892.83	791.672	3377.41	1637.74	6420.03	7987.98	0	0
AMW0802	1795-16-0	-	1675.0000	83	82	224.25	C16H32	decyl-Cyclohexane	Hydrocarbons	0	0	0	0	0	0	0	0	0	0	0	0	0	0	0	0	0	0	3003.17	256368	7744.4	15219.2	9723.82	5043.07	2822.38	24255.6	27834.5	0	0
AMW1385	50-21-5	-	838.0000	45	43	90.032	C3H6O3	Lactic acid	Acid	0	0	0	0	0	0	0	0	0	0	0	0	0	0	0	0	0	0	0	231058	220681	297124	139830	17539.6	11009.7	5421.02	143758	0	0
AMW0127	1000432-18-3	-	1810.0000	194	179	194.094	C11H14O3	3-Acetyl-2,5,6-trimethylhydroquinone	Ketone	0	0	0	0	0	0	0	0	0	0	0	0	0	0	0	0	0	0	2360.9	1735.5	1754.39	3101.77	804.124	303.991	0	0	0	0	0
AMW1077	28980-73-6	-	903.0000	95	41	138.141	C10H18	(Z,Z)-2,7-dimethyl-3,5-Octadiene	Hydrocarbons	0	0	0	0	0	0	0	0	0	0	0	0	0	0	0	0	0	0	0	3079.7	3640.04	1488.94	0	999.569	4615.89	1852.54	4472.59	0	0
AMW0428	112-63-0	-	2093.0000	67	81	294.256	C19H34O2	9,12-Octadecadienoic acid (Z,Z)-, methyl ester	Ester	0	0	0	0	0	0	0	0	0	0	0	0	0	0	0	0	0	0	663.439	873.555	6967.63	279.973	0	482.301	0	238.687	0	0	0
AMW1584	5749-72-4	-	980.0000	81	67	124.125	C9H16	(1-methylethylidene)-Cyclohexane	Hydrocarbons	0	0	0	0	0	0	0	0	0	0	0	0	0	0	0	0	0	0	4063.79	4891.72	6050.47	7561.28	1076.53	1155.81	4353.47	1955.85	12665	0	0
AMW1379	499-75-2	-	1262.0000	135	150	150.104	C10H14O	Phenol, 2-methyl-5-(1-methylethyl)-	Phenol	0	0	0	0	0	0	0	0	0	0	0	0	0	0	0	0	0	0	3280.67	4978.06	1389.08	2758.11	10665.7	8330.41	5414.33	4983.5	0	0	0
AMW0467	1192-37-6	-	786.0000	81	67	96.094	C7H12	methylene-Cyclohexane	Hydrocarbons	0	0	0	0	0	0	0	0	0	0	0	0	0	0	0	0	0	0	0	1198.93	1165.65	1388.54	0	346.419	2228.09	519.657	1490.96	0	0
AMW0431	112-72-1	-	1676	83	97	214.23	C14H30O	1-Tetradecanol	Alcohol	39332.1	0	43965	32262.4	27048	32246.9	26483.3	23412.6	0	0	0	0	0	0	0	0	0	0	2595.56	76293.7	4842.04	10317.4	4757.14	1685.49	1001.33	6817.15	8561.84	0	0
AMW2285	99-83-2	-	969.0000	93	91	136.125	C10H16	.alpha.-Phellandrene 1	Terpenoids	0	5448.51	0	0	6109.18	14846.7	0	5427.49	5156.14	11873.8	16364.5	12584.9	23027.2	12730.8	9840.96	0	8030.12	10598.9	0	1003.06	594.753	915.437	2300.89	441.678	513.279	271.439	2456.2	0	0
AMW1451	5334-39-4	-	1292.0000	110	127	127.038	C4H5N3O2	3-Methyl-4-nitropyrazole	Heterocyclic compound	0	0	0	0	0	0	0	0	0	0	0	0	0	0	0	0	0	0	23433.6	29502.1	28863.2	13766.5	52439.1	49672.7	4613.99	44342.8	43118.8	0	0
AMW2272	98492-91-2	-	1295.0000	69	41	170.106	C8H14N2O2	5-Ethyl-5-(propan-2-yl)imidazolidine-2,4-dione	Heterocyclic compound	12134.5	506954	20869.7	15779.3	13007.6	21322	32275.6	12116.4	113003	79383.8	75775.2	381732	189380	185398	159621	97695.2	385117	412450	0	0	1415.26	743.391	987420	954243	0	999074	0	0	0
AMW1083	2918-13-0	-	843.0000	55	70	112.089	C7H12O	1-Hepten-3-one	Ketone	0	0	0	0	0	0	0	0	0	177030	248070	151957	164596	108826	181288	180230	114394	103940	1718.49	7346.3	20150.1	3242.12	3603.89	850.356	6108.08	5638.03	24010.1	0	0
AMW0057	1000309-19-1	-	2107.0000	113	71	306.223	C16H34O3S	Sulfurous acid, di(2-ethylhexyl) ester	Ester	6478.25	8907.72	0	17024.9	20277.1	0	0	14738.1	0	0	0	0	0	0	0	0	0	0	2979.03	2342.5	34588.7	1221.78	260.123	2010.92	1290.17	1006.94	0	0	0
AMW0657	1518-84-9	-	1455.0000	133	162	162.104	C11H14O	2-cyclopentyl-Phenol	Phenol	0	0	0	0	0	0	0	0	0	0	0	0	0	0	0	0	0	0	1572.64	59327.1	56267.4	6704.23	24091.7	7711.81	5158.07	14253	2967.09	0	0
AMW1087	29480-42-0	-	1256.0000	88	141	176.016	C8H10Cl2	1,6-dichloro-1,5-Cyclooctadiene	Halogenated hydrocarbons	0	0	0	0	0	0	0	0	0	0	0	0	0	0	0	0	0	0	596.626	847.977	0	0	1959.09	1324.82	535.163	807.659	0	0	0
AMW1726	6175-49-1	-	1350.0000	58	43	184.183	C12H24O	2-Dodecanone	Ketone	0	2297.32	0	1156.52	870.342	10164.2	3786.36	4574.39	0	0	5138.54	0	4411.17	9628.11	6214.45	13170.1	0	5968.1	576.391	938.969	1747.88	416.293	1592.12	1771.54	680.084	2576.61	745.801	0	0
AMW0394	111-90-0	-	1012.0000	45	59	134.094	C6H14O3	Ethanol, 2-(2-ethoxyethoxy)-	Alcohol	35239.3	34577	50824	39054.3	59976.4	43136.6	31172.3	87962.9	30328	32752.6	33464.5	56526.7	55344.1	0	42495.6	0	0	0	7339.37	29789.6	14402.4	19638.4	5638.61	9529.71	43732.4	10420.4	37361	0	0
AMW0866	20238-83-9	-	1401.0000	107	150	150.068	C9H10O2	3-(4-Hydroxyphenyl)propanal	Aldehyde	0	0	0	0	0	0	0	0	0	0	0	0	0	0	0	0	0	0	0	0	696.939	0	68.0395	263.867	244.097	249.181	2083.4	0	0
AMW0229	105-66-8	-	899	89	71	130.099	C7H14O2	Butanoic acid, propyl ester	Ester	87904.8	92667.1	74094.3	50127.2	133107	152647	43704.4	106406	0	0	0	0	0	0	0	0	0	0	0	25362	16474.1	20809.4	3636	12220.6	31189	8409.32	28239	0	0
AMW0387	111-71-7	-	905.0000	70	41	114.104	C7H14O	Heptanal	Aldehyde	274305	170971	169242	174840	251708	275054	115810	258148	104664	0	0	0	0	0	0	0	0	0	3117.65	59207.8	32616	34551	9380.21	25573.5	71476.3	17832.5	62552.3	0	0
AMW1181	35387-63-4	-	906.0000	69	41	138.141	C10H18	3,3,6-trimethyl-1,5-Heptadiene	Hydrocarbons	21198.8	0	18622.5	20183.5	22775.2	21174.9	10973.5	0	14840.1	0	0	0	0	0	0	0	0	0	0	2866.07	1525.09	2955.48	597.417	1917.97	4393.26	1479.54	4414.3	0	0
AMW0600	141-12-8	-	1352.0000	69	93	196.146	C12H20O2	2,6-Octadien-1-ol, 3,7-dimethyl-, acetate, (Z)-	Ester	37654.3	5279.69	0	12353.4	9538.65	22197.9	20470.1	0	6559.29	31744.3	11577.5	24135.6	16124.2	0	25042.6	19252.4	19268.9	10603	2022.34	2997.57	1672.89	1124.57	0	1480.55	769.28	2296.22	2314.84	0	0
AMW1122	3180-09-4	-	1312.0000	107	150	150.104	C10H14O	Phenol, 2-butyl-	Aldehyde	0	0	0	0	0	0	0	0	0	0	0	0	0	0	0	0	0	0	0	0	2798.15	2306.39	0	1162.14	1942.73	2649.28	5805.15	0	0
AMW0653	150-86-7	-	2045.0000	71	43	296.308	C20H40O	Phytol	Terpenoids	27361.9	41060.3	51222.1	57593.7	82307.1	35211.7	28239.6	64694.9	24487.9	26955.4	12704.9	17099.7	24730.1	51879	13809.7	33635.7	19840.2	3810.69	14800.9	12014.5	187312	5438.88	1288.09	10417.3	6197.73	5093.37	1484.91	0	0
AMW0835	19005-95-9	-	1303.0000	136	151	151.1	C9H13NO	Ketone, methyl 2,4,5-trimethylpyrrol-3-yl	Ketone	0	0	1745.64	0	2049.16	2970.89	0	3628.59	5391.09	0	7990.57	2563.39	0	5496.5	2303.29	0	4238.39	3579.41	744.651	594.962	2188.29	1041.07	149.612	200.184	521.343	670.494	6424.01	0	0
AMW0928	2213-23-2	5.305	821	71	85	128.157	C9H20	Heptane, 2,4-dimethyl-	Hydrocarbons	88330.6	74719.1	82462.4	66571.3	67056.4	137624	96342.2	0	90755.3	181105	244381	236658	195274	245396	278296	220003	164115	240191	6988.12	8878.29	26951.5	0	3270.34	1783.88	5421.74	5616.42	26911.5	0	0
AMW2139	80-54-6	-	1543.0000	189	147	204.151	C14H20O	3-(4-tert-Butylphenyl)isobutyraldehyde	Aldehyde	0	0	0	0	0	0	0	0	0	8708.8	0	0	25416.9	0	11940.3	49572.6	27984.7	0	0	499.811	1629.55	6868.13	241.784	28135.8	11506.8	53023.3	525.913	0	0
AMW1792	626-38-0	-	849	70	87	130.099	C7H14O2	2-Pentanol, acetate	Alcohol	0	0	0	0	0	0	0	0	0	0	0	0	0	0	0	0	0	0	39904.6	298285	310926	671210	201790	23324.5	110615	31808.5	172351	0	0
AMW1290	4363-93-3	-	1527.0000	157	129	157.053	C10H7NO	4-Quinolinecarboxaldehyde	Heterocyclic compound	0	0	0	0	0	0	0	0	0	0	0	0	0	0	0	0	0	0	0	2193.1	239.295	1572.47	117.05	2039.47	1458.33	4049.45	2202.39	0	0
AMW0936	2228-30-0	-	1006.0000	110	42	110.048	C5H6N2O	4(1H)-Pyrimidinone, 1-methyl-	Heterocyclic compound	0	0	0	0	0	0	0	0	0	0	0	0	0	0	0	0	0	0	7184.77	28738	11243.1	16280.1	4500.2	8241.09	38804.3	9868.32	38315.7	0	0
AMW2151	823-22-3	-	1006.0000	42	70	114.068	C6H10O2	2H-Pyran-2-one, tetrahydro-6-methyl-	Ketone	48932.6	50651.4	75522.9	64615.7	94919.4	64873.5	44388.2	112315	41313.5	108085	144649	141868	199997	113844	148047	0	119149	0	11583.2	53739.1	56964.3	37842.3	10008.6	14620.6	69777.6	20886.2	98456.5	0	0
AMW0570	134-62-3	-	1505.0000	119	91	191.131	C12H17NO	Diethyltoluamide	Amine	0	0	0	0	0	0	0	0	0	0	0	0	0	0	0	0	0	0	0	0	1249.63	1717.78	0	7602.37	2079.62	12681.7	693.258	0	0
AMW0155	100-45-8	-	1008.0000	54	39	107.073	C7H9N	4-Cyanocyclohexene	Nitrogen compounds	0	0	0	0	0	0	0	0	0	0	0	0	0	0	0	0	0	0	4017.26	15394.2	10080.5	9608.39	2645.33	5011.96	24240.8	6134.67	22704.1	0	0
AMW0010	1000131-11-8	-	1918.0000	111	266	266.297	C19H38	Z-5-Nonadecene	Hydrocarbons	0	0	0	0	0	0	0	0	0	0	4860.06	10478.3	0	4713.07	0	0	3503	8225	863.265	648.301	371.77	258.586	64.6216	43.3741	292.933	0	1432.84	0	0
AMW2083	765-13-9	-	1510.0000	81	67	208.219	C15H28	1-Pentadecyne	Hydrocarbons	98078	88573.7	132806	74908.9	80145.6	120648	117344	103763	116573	37897.3	52223.5	55459.3	47205	0	26903.7	67991.4	30573.1	0	5522.3	17361.7	3397.56	7690.95	2332.37	4220.47	3850.86	9307.41	0	0	0
AMW2041	75-25-2	-	892	173	171	249.763	CHBr3	tribromo-Methane	Halogenated hydrocarbons	0	0	0	0	0	0	0	0	0	234300	199561	145126	102669	125350	166670	123460	166442	115342	3115.06	10651.2	12440.4	10567.5	3456.82	899.213	5502.88	3278.06	15258.4	0	0
AMW0617	142-96-1	-	892.0000	57	41	130.136	C8H18O	n-Butyl ether	Ether	0	14986.8	14824.5	0	16043.4	27146.5	15349.1	30653.5	10634	82459.1	107971	81973.9	90582.6	95231.9	67269.4	75652	79817.8	58796.3	1299.59	4565.45	27645.8	2858.46	1541.5	8628.05	6262.01	3307.07	23353.4	0	0
AMW1293	4396-19-4	-	1020.0000	75	136	136.038	C5H12S2	1,1'-[methylenebis(thio)]bis-Ethane	Sulfur compounds	3024.94	1189.36	1093.65	2336.73	3780.17	0	0	0	0	0	0	0	0	0	0	0	0	0	479.115	102.88	141.594	0	71.0539	0	0	59.6115	142.211	0	0
AMW2143	818-49-5	-	896.0000	70	69	116.12	C7H16O	1-Hexanol, 4-methyl-	Alcohol	0	0	0	0	0	0	0	0	0	24539.2	34537.4	17778.1	36979	12248	31343.7	0	15616.8	27574.7	258.527	652.736	4841.88	0	163.063	1767.98	545.436	568.153	4149.58	0	0
AMW0845	19424-34-1	-	898.0000	41	43	111.105	C7H13N	5-methyl-Hexanenitrile	Nitrogen compounds	66994.4	32637.4	46406.4	38263.2	57740.3	50024.6	35780	48210	0	0	0	0	0	0	0	0	0	0	895.903	11632.5	8441.71	7560.86	1999.84	6400.3	14721	4548.95	14082.8	0	0
AMW1604	5989-54-8	9.552	1023.0000	93	136	136.125	C10H16	(–)-limonene	Terpenoids	5734.06	6360.91	5714.52	0	1334.92	7083.08	0	2724.51	3648.25	11315.1	6542.31	6711.58	12194.4	3572.68	5885.17	16535.3	7523.33	5860.03	0	0	0	0	0	0	0	0	0	0	0
AMW0724	166773-55-3	-	1931.0000	95	109	292.277	C20H36O	3-Methyl-2-(3,7,11-trimethyldodecyl) furan	Heterocyclic compound	20430.8	22597.5	19820.9	9974.54	24613.3	0	11175.5	0	13549.2	10463.7	6402.65	17982.3	0	21373	15966.6	19693	0	34711.3	739.341	1623.04	0	1418.79	385.39	127.377	231.04	264.011	4287.42	0	0
AMW1154	33880-83-0	-	1398.0000	81	68	204.188	C15H24	Cyclohexane, 1-ethenyl-1-methyl-2,4-bis(1-methylethenyl)-, (1.alpha.,2.beta.,4.beta.)-	Terpenoids	0	0	0	0	0	0	0	0	0	0	0	0	0	0	0	0	0	0	3681.27	7056.75	4520.34	3860.62	3838.58	3219.52	662.128	4947.99	0	0	0
AMW0782	1731-92-6	-	1978.0000	74	87	284.272	C18H36O2	Heptadecanoic acid, methyl ester	Ester	0	0	0	0	0	0	0	0	0	0	0	0	0	0	0	0	0	0	108.383	163.337	268.728	0	44.8642	93.8629	0	89.7155	534.972	0	0
AMW1323	4541-32-6	-	905.0000	56	41	112.089	C7H12O	2,2-dimethyl-Cyclopentanone	Ketone	0	0	0	0	0	0	0	0	0	0	0	0	0	0	0	0	0	0	461.569	2921.17	0	1664.82	495.565	1611.47	4319.17	1358.67	4180.69	0	0
AMW1324	4544-28-9	-	1026.0000	115	91	130.078	C10H10	Benzene, (1-methyl-2-propynyl)-	Aromatics	39773.6	15909.9	4021.45	1666.63	2539.58	8267.79	3743.96	3528.7	4555.69	50243	16924	10618.5	14097.1	6530.4	5083.38	0	4339.55	0	2308.62	645.773	478.842	212.339	154.719	294.096	0	120.975	0	0	0
AMW0318	108-93-0	-	908.0000	57	82	100.089	C6H12O	Cyclohexanol	Alcohol	89864	45209.6	62089.8	58301.9	86899.4	62468.5	42568	90774.1	47024.7	0	0	0	0	0	0	0	0	0	978.206	19978.8	13661.2	9220.85	2828.44	9836.75	26194.8	7195.57	24066	0	0
AMW0131	1000452-08-1	-	2193.0000	308	67	308.272	C20H36O2	9(E),11(E)-Conjugated linoleic acid, ethyl ester	Ester	0	0	0	0	0	0	0	0	0	0	0	0	0	0	0	0	0	0	0	230.289	1958.32	0	41.1392	108.548	316.215	144.863	0	0	0
AMW0664	1541-23-7	-	715.0000	55	81	96.094	C7H12	1,5-Heptadiene	Hydrocarbons	0	0	0	0	0	0	0	0	0	0	0	0	0	0	0	0	0	0	0	13752.4	0	46394.7	22768.1	44440.7	50214.1	25988.8	0	0	0
AMW1167	3404-80-6	-	720.0000	70	55	112.125	C8H16	2-methyl-4-methylene-Hexane	Hydrocarbons	0	0	0	0	0	0	0	0	0	0	0	0	0	0	0	0	0	0	0	22399.9	7941.52	66045.2	22049.3	55902.1	62728.8	28799.9	57591	0	0
AMW0273	1073-11-6	-	1049.0000	111	55	126.068	C7H10O2	2(3H)-Furanone, 5-ethenyldihydro-5-methyl-	Heterocyclic compound	0	0	0	0	0	0	0	0	0	0	0	0	0	0	0	0	0	0	169490	0	0	18565.2	0	10471.6	47987.3	26131.4	0	0	0
AMW0109	1000382-90-3	-	2220.0000	71	57	326.282	C20H38O3	Carbonic acid, hexadecyl prop-1-en-2-yl ester	Ester	22157.3	16487.4	37418.1	92019.7	67859	28631.2	38081.8	77720.8	33655.5	23458.9	0	23851.4	33345.5	31237.7	17640.9	30235	20666.3	9500.37	909.773	10204.7	246054	1870.27	3307.5	15168	41394.1	15031.7	0	0	0
AMW0752	17257-80-6	-	1005.0000	57	85	142.099	C8H14O2	1-(3-butyloxiranyl)-Ethanone	Ketone	127343	126536	189383	146198	236308	176455	111138	273963	128683	0	0	0	0	0	0	0	0	0	28398.4	153213	102070	80241.2	29914	36832.8	172660	49139.3	205271	0	0
AMW2098	77-53-2	-	1543.0000	95	150	222.198	C15H26O	Cedrol	Terpenoids	0	0	0	0	0	0	0	0	0	0	0	0	0	0	0	0	0	0	0	0	2245.12	4822.22	0	15385	6900.21	29307	0	0	0
AMW0121	1000426-93-8	-	1068.0000	68	96	156.115	C9H16O2	5-Methyl-4-hexene-1-yl acetate	Ester	84462.1	87415.9	86723.8	33382.6	0	59841.6	51888.5	74920.1	81269.3	105304	43718.1	45549.9	38242.6	24563.2	19304.1	50997.2	31224.9	20876.1	174373	15545.6	8661.46	25048.7	3028.62	8594.58	31080	18162.4	19922.5	0	0
AMW0663	1534-27-6	-	1350.0000	72	57	184.183	C12H24O	3-Dodecanone	Ketone	0	5110.07	2372.76	1920.08	2599.02	7922.66	4899.66	0	4245.84	0	5723.18	0	0	6346.01	5922.89	0	1286.22	4100.93	327.834	1288.35	985.925	736.014	1808.93	1840.43	663.198	2611.17	889.939	0	0
AMW2266	97-88-1	-	951.0000	69	87	142.099	C8H14O2	n-Butyl methacrylate	Ester	0	0	0	0	0	0	0	0	0	0	0	0	0	0	0	0	0	0	0	35788.9	9217.56	7283.22	3603.47	902.138	0	0	0	0	0
AMW1088	295-17-0	-	1679.0000	55	41	196.219	C14H28	Cyclotetradecane	Hydrocarbons	0	0	0	0	0	0	0	0	0	0	0	0	0	0	0	0	0	0	2855.35	163785	6945.59	11767.3	7008.54	3470.34	1506.07	15631.8	17408.3	0	0
AMW0501	122-40-7	-	1663.0000	117	129	202.136	C14H18O	CinnamAldehyde, .alpha.-pentyl-	Aldehyde	0	0	0	0	0	0	0	0	0	0	0	0	0	0	0	0	0	0	800.226	1031.49	1120.48	798.751	241.549	147.662	1285.23	354.677	2849.38	0	0
AMW0078	1000331-29-4	-	1819.0000	58	71	249.173	C15H23NO2	4-Butylbenzoic acid, 2-dimethylaminoethyl ester	Ester	3362.69	8039.26	7063.81	6776.47	6337	0	6075.32	7396.3	0	0	0	0	0	0	0	0	0	0	1221.08	787.434	862.92	2253.53	467.079	229.918	338.357	0	548.758	0	0
AMW1352	4786-20-3	-	672.0000	41	67	67.042	C4H5N	2-Butenenitrile	Nitrogen compounds	0	0	0	0	0	0	0	0	0	0	0	0	0	0	0	0	0	0	0	0	0	126474	92797.9	38491.6	68982.1	0	271554	0	0
AMW1220	38285-42-6	-	1086.0000	81	41	142.136	C9H18O	(E)-3-Nonen-2-ol	Alcohol	0	0	0	0	0	0	0	0	0	0	0	0	0	0	0	0	0	0	13851.3	16915.6	39802.2	20597.4	43247.7	42039.8	31506.2	20601.8	13242.8	0	0
AMW0174	101-84-8	-	1443.0000	170	141	170.073	C12H10O	Diphenyl ether	Ether	7681.75	8720.4	9575.84	3787.71	4753.59	7638.48	7405.09	7678.32	6053	4675.2	5725.98	3907.76	6720.34	5330.89	0	0	5271.15	6010.88	2215.74	1014.46	2517.18	2815.58	515.766	450.631	904.767	623.791	1239.19	0	0
AMW1773	62488-24-8	-	2013.0000	70	71	298.287	C19H38O2	3-Methylbutyl tetradecanoate	Ester	0	0	8570.03	3760.98	7288.56	9818.69	3180.96	11114.6	3974.62	9966.02	2207.54	7673.59	9450.32	7730.56	4476.08	15843	3703.43	1846.73	1433.58	751.462	830.38	1441.09	355.787	189.889	149.429	49.7512	612.351	0	0
AMW1859	63958-52-1	-	2006.0000	81	67	224.178	C14H24O2	(Z)-Oxacyclopentadec-6-en-2-one	Ketone	14253.8	0	9982.11	0	10659.2	21217	11753.9	0	0	19787.1	17215.4	17654.4	24965.4	12546.7	14715.2	31467.8	0	0	4507.46	3255.65	2238.56	3145.45	665.963	350.034	1043.41	211.827	2555.44	0	0
AMW1832	629-96-9	-	2282	83	111	298.324	C20H42O	1-Eicosanol	Alcohol	19792.6	19401.4	44449	66142.5	45322	0	31286	63826.5	0	0	0	0	0	0	0	0	0	0	0	7779.22	186827	0	2563.43	11157.8	30117.2	11018.4	0	0	0
AMW1866	644-30-4	-	1524.0000	119	132	202.172	C15H22	Benzene, 1-(1,5-dimethyl-4-hexenyl)-4-methyl-	Terpenoids	8175.41	6834.56	12523.6	9790.96	5705.98	0	0	0	11042.9	5536.61	4610.79	12347.6	0	7505.23	5298.69	0	3776.84	4362.95	395.789	1073.71	640.404	0	0	1767.25	967.558	2652.13	1658.31	0	0
AMW1450	531-59-9	-	1563.0000	176	148	176.047	C10H8O3	2H-1-Benzopyran-2-one, 7-methoxy-	Heterocyclic compound	0	0	0	0	0	0	0	0	0	0	0	0	0	0	0	0	0	0	0	0	0	1531.38	45.5735	2626.74	378.045	3900.14	0	0	0
AMW0291	107-98-2	-	657.0000	45	47	90.068	C4H10O2	1-methoxy-2-Propanol	Alcohol	0	0	0	0	0	0	0	0	0	0	0	0	0	0	0	0	0	0	3667.83	18934.3	25582	44151.2	19887.9	16210.7	24981.1	3898.57	126418	0	0
AMW1627	5910-87-2	-	1120.0000	81	41	138.104	C9H14O	2,4-Nonadienal, (E,E)-	Aldehyde	28172.6	25075.9	9718.46	8082.52	13872	26843.5	18954.3	0	22407.6	35728.2	47910.7	26035.4	54955.1	25088.1	20973.8	0	10565.2	28140.4	34229.4	1257.24	1724.85	1751.63	6104.71	903.158	0	0	2739.24	0	0
AMW0719	1655-03-4	-	1126.0000	109	81	138.104	C9H14O	1-(1-cyclohexen-1-yl)-1-Propanone	Ketone	0	0	0	0	0	0	0	0	0	0	0	0	0	0	0	0	0	0	2780.39	605.712	0	565.497	1370.82	1274.48	878.418	809.123	0	0	0
AMW1870	645-62-5	-	990.0000	55	41	126.104	C8H14O	2-ethyl-2-Hexenal	Aldehyde	0	0	0	0	0	0	0	0	0	0	0	0	0	0	0	0	0	0	47318.8	22347	32453.8	35769.6	7464.59	8601.46	24005.4	12237.4	74001.3	0	0
AMW1497	544-64-9	-	1777.0000	55	41	226.193	C14H26O2	Myristoleic Acid	Acid	0	0	0	0	0	0	0	0	0	0	0	0	0	0	0	0	0	0	965.982	2196.11	1882.52	3207.81	1292.02	295.25	0	395.575	0	0	0
AMW1155	33884-69-4	-	1558.0000	175	190	190.172	C14H22	Benzene, 1,2-diethyl-3,4,5,6-tetramethyl-	Aromatics	3679.58	10691.8	7944.78	6677.5	6082.32	9227.49	5723.96	10288.3	0	0	0	0	0	0	0	0	0	0	241.046	0	0	1992.09	0	2907.35	605.745	5301.22	0	0	0
AMW0871	20307-84-0	-	1377.0000	121	93	204.188	C15H24	Cyclohexene, 4-ethenyl-4-methyl-3-(1-methylethenyl)-1-(1-methylethyl)-, (3R-trans)-	Terpenoids	0	0	0	0	0	0	0	0	0	24762.8	26380.7	58826.7	48979.8	0	0	57850	0	0	0	7497.62	1424.04	1533.32	1028.73	1805.13	1892.82	2284.87	10092.9	0	0
AMW0449	116-26-7	-	1186.0000	107	91	150.104	C10H14O	1,3-Cyclohexadiene-1-carboxaldehyde, 2,6,6-trimethyl-	Terpenoids	0	0	0	0	0	0	0	0	0	0	0	0	0	0	0	0	0	0	4984.92	70445.6	2868.48	0	3373.05	3907.57	4212.91	5415.01	2330.12	0	0
AMW0786	17432-97-2	-	1331.0000	153	111	168.09	C8H12N2O2	5-(1,1-dimethylethyl)-2,4(1H,3H)-Pyrimidinedione	Heterocyclic compound	28332.1	28210.9	27269.2	18470	12736.6	14468.7	31653.4	17908.1	25081.8	18039.7	26320.4	37651.6	47680	36663.6	26825.5	47542.4	28552.7	31328.8	1079.54	998.219	810.726	666.169	0	157.568	526.941	0	1955.67	0	0
AMW0887	20731-17-3	-	1200.0000	79	94	168.115	C10H16O2	6-Nonynoic acid, methyl ester	Ester	0	0	0	0	0	0	0	0	0	0	0	0	0	0	0	0	0	0	21737.7	118240	0	9818.37	27414.4	30092.4	14324.4	23079.9	0	0	0
AMW2192	89-82-7	-	1212.0000	152	81	152.12	C10H16O	Pulegone	Terpenoids	0	0	0	0	0	0	0	0	0	0	0	0	0	0	0	0	0	0	471.495	209.641	9785.84	2509.09	539.429	169.819	1114.66	1169.84	0	0	0
AMW2095	770-35-4	-	1231.0000	94	77	152.084	C9H12O2	1-Phenoxypropan-2-ol	Alcohol	0	0	0	0	0	0	0	0	0	0	0	0	0	0	0	0	0	0	3990.37	4714.92	0	1128.69	2057.61	2063.53	4737.08	1353.5	2897.41	0	0
AMW0076	1000331-10-1	-	1257.0000	139	95	183.09	C9H13NO3	2-Furancarboxylic acid, 2-dimethylaminoethyl ester	Heterocyclic compound	0	0	0	0	0	0	0	0	0	0	0	0	0	0	0	0	0	0	3559.2	5031.93	2736.09	2665.79	12551.6	8303.33	4637.26	4841.93	2219.96	0	0
AMW0451	117155-74-5	-	1258.0000	84	97	155.095	C8H13NO2	4-[pyrrolidin-2-one-5-yl]-Butan-2-one	Heterocyclic compound	0	0	0	0	0	0	0	0	0	0	0	0	0	0	0	0	0	0	158702	242010	91828.7	147208	617778	442137	256092	269206	0	0	0
AMW1934	6966-10-5	-	1263.0000	136	121	136.089	C9H12O	3,4-Dimethylbenzyl Alcohol	Alcohol	0	0	0	0	0	0	0	0	0	0	0	0	0	0	0	0	0	0	28711.2	44435.7	16060.4	25413.8	118096	87277.2	47612.1	49204.3	5362.93	0	0
AMW0095	1000360-26-2	-	1264.0000	81	68	168.115	C10H16O2	cis-4,5-Epoxy-(E)-2-decenal	Hydrocarbons	0	0	0	0	0	0	0	0	0	0	0	0	0	0	0	0	0	0	5679.69	5803	0	0	0	171542	0	55823.6	5268.12	0	0
AMW1297	4411-89-6	-	1265.0000	117	146	146.073	C10H10O	BenzeneacetAldehyde, .alpha.-ethylidene-	Aldehyde	0	0	0	0	0	0	0	0	0	0	0	0	0	0	0	0	0	0	0	784.573	0	872.909	1540.35	1088.12	1185.33	1404.36	0	0	0
AMW2104	78210-68-1	-	1267.0000	137	124	152.095	C8H12N2O	2-Oxo-1-methyl-3-isopropylpyrazine	Heterocyclic compound	0	0	0	0	0	0	0	0	0	0	0	0	0	0	0	0	0	0	7464.52	4979.48	0	2163.98	2376.62	4156.35	6330.37	2100.13	5500.29	0	0
AMW0400	112-05-0	-	1272.0000	60	73	158.131	C9H18O2	Nonanoic Acid	Acid	0	0	0	0	0	0	0	0	0	0	0	0	0	0	0	0	0	0	4836.01	4216.18	4041.54	3468.1	3243.7	2657.02	0	2245.12	5386.81	0	0
