## Supplementary Table 6 for "Beyond Acoustic Cues: Olfactory-Mediated Avoidance of Bats by Crickets"

### Sheet: Sheet1
Supplementary Table 6. Synthetic chemical standards and solvents used in the study.
Compound	Source	CAS Registry Number	Purity (%)
Hendecane	Macklin	1120-21-4	≥98%
Pentadecane	Macklin	629-62-9	≥99%
Hexadecane	Macklin	544-76-3	≥98%
(–)-Limonene	Macklin	5989-54-8	≥95%
Dichloromethane	MREDA	75-09-2	≥99%
Hexane	MREDA	110-54-3	≥98%
